# Origin of Eukaryotic Plasmalogen Biosynthesis by Horizontal Gene Transfer from Myxobacteria

**DOI:** 10.1101/2025.10.10.681575

**Authors:** Juan Manuel Trinidad-Barnech, Irene del Rey Navalón, Konstantina Mitsi, Antonio Joaquín Monera Girona, Sebastián R. Najle, S. Padmanabhan, Iñaki Ruiz-Trillo, Montserrat Elías-Arnanz

**Affiliations:** Laboratorio de Genómica Evolutiva, Sección Biomatemática, Facultad de Ciencias, Universidad de la República, Montevideo, Uruguay; Laboratorio de Bioinformática, Departamento de Genómica, Instituto de Investigaciones Biológicas Clemente Estable, MEC, Montevideo, Uruguay; Departamento de Genética y Microbiología, Área de Genética (Unidad Asociada al IQF-CSIC), Universidad de Murcia, 30100 Murcia, Spain; Institut de Biologia Evolutiva (CSIC-Universitat Pompeu Fabra), 08003 Barcelona, Spain; Instituto Español de Oceanografía, Centro Oceanográfico de Santander, Spain; Department of Biomedical Sciences, Faculty of Medicine and Health Sciences, Universitat Internacional de Catalunya (UIC), 08195 Sant Cugat del Vallès, Spain; Instituto de Química Física “Blas Cabrera”, CSIC (IQF-CSIC), 28006 Madrid, Spain; ICREA, Pg. Lluís Companys 23, 08010 Barcelona, Spain

**Keywords:** Plasmalogen, horizontal gene transfer, aerobic lipid biosynthesis, myxobacteria, PEDS1

## Abstract

Plasmalogens, a unique class of membrane lipids defined by a distinctive vinyl ether bond, are critical for human health, with their altered levels linked to various diseases. Despite their importance, their origin and evolutionary history remain enigmatic. Here, we uncover the evolutionary history of the aerobic plasmalogen biosynthesis pathway in eukaryotes, focusing on the four essential enzymes responsible for their formation. Through comprehensive phylogenetic analyses and experimental validation, we demonstrate a significant divide in plasmalogen synthesis capabilities across major eukaryotic lineages. Our study also suggests that the acquisition of these plasmalogen biosynthesis genes by an early eukaryotic ancestor was through horizontal gene transfer (HGT) from Myxobacteria. The findings yield insights into how HGT shapes metabolic pathways and illuminate a critical step in the genesis of eukaryotic cell complexity.
