## Supplementary Table S3 for "Origin of Eukaryotic Plasmalogen Biosynthesis by Horizontal Gene Transfer from Myxobacteria"

Query	Target	SequenceID	alnlen	mismatch	gapopen	Query_start	Query_end	Target_start	Target_end	E-value	Bits	Lineage_to_Display	Genus_UniEuk	Epithet_UniEuk
FACR1_human	EP00332_Ichthyophthirius_multifiliis_P003270_unrelaxed_rank_001_alphafold2_ptm_model_5_seed_000	0.264	370	239	0	80	449	1	326	1.815e-27	937	Eukaryota;Diaphoretickes;TSAR;Sar;AS clade;Alveolata;Ciliophora	Ichthyophthirius	multifiliis
GNPAT_human	EP00332_Ichthyophthirius_multifiliis_P003270_unrelaxed_rank_001_alphafold2_ptm_model_5_seed_000	0.252	588	438	0	37	624	336	922	3.236e-34	1283	Eukaryota;Diaphoretickes;TSAR;Sar;AS clade;Alveolata;Ciliophora	Ichthyophthirius	multifiliis
FACR1_human	EP00333_Tetrahymena_thermophila_P010502_unrelaxed_rank_001_alphafold2_ptm_model_5_seed_000	0.329	457	299	0	4	449	4	460	1.307e-42	1590	Eukaryota;Diaphoretickes;TSAR;Sar;AS clade;Alveolata;Ciliophora	Tetrahymena	thermophila
GNPAT_human	EP00333_Tetrahymena_thermophila_P010502_unrelaxed_rank_001_alphafold2_ptm_model_5_seed_000	0.289	629	444	0	44	668	482	1110	1.569e-38	1533	Eukaryota;Diaphoretickes;TSAR;Sar;AS clade;Alveolata;Ciliophora	Tetrahymena	thermophila
FACR1_human	EP00334_Paramecium_tetraurelia_P010271_unrelaxed_rank_001_alphafold2_ptm_model_3_seed_000	0.359	456	284	0	4	447	2	457	1.381e-44	1707	Eukaryota;Diaphoretickes;TSAR;Sar;AS clade;Alveolata;Ciliophora	Paramecium	tetraurelia
GNPAT_human	EP00334_Paramecium_tetraurelia_P010271_unrelaxed_rank_001_alphafold2_ptm_model_3_seed_000	0.294	521	366	0	29	547	461	981	2.6110000000000003e-32	1256	Eukaryota;Diaphoretickes;TSAR;Sar;AS clade;Alveolata;Ciliophora	Paramecium	tetraurelia
GNPAT_human	EP00334_Paramecium_tetraurelia_P019919_unrelaxed_rank_001_alphafold2_ptm_model_3_seed_000	0.288	603	421	0	77	668	2	604	5.697e-37	1487	Eukaryota;Diaphoretickes;TSAR;Sar;AS clade;Alveolata;Ciliophora	Paramecium	tetraurelia
FACR1_human	EP00334_Paramecium_tetraurelia_P020332_unrelaxed_rank_001_alphafold2_ptm_model_3_seed_000	0.376	445	276	0	4	447	2	446	1.575e-43	1625	Eukaryota;Diaphoretickes;TSAR;Sar;AS clade;Alveolata;Ciliophora	Paramecium	tetraurelia
GNPAT_human	EP00334_Paramecium_tetraurelia_P020332_unrelaxed_rank_001_alphafold2_ptm_model_3_seed_000	0.271	650	468	0	36	678	457	1106	1.484e-41	1659	Eukaryota;Diaphoretickes;TSAR;Sar;AS clade;Alveolata;Ciliophora	Paramecium	tetraurelia
FACR1_human	EP00336_Pseudocohnilembus_persalinus_P006597_unrelaxed_rank_001_alphafold2_ptm_model_3_seed_000	0.185	133	107	0	315	447	3	134	0.0446	53	Eukaryota;Diaphoretickes;TSAR;Sar;AS clade;Alveolata;Ciliophora	Pseudocohnilembus	persalinus
GNPAT_human	EP00336_Pseudocohnilembus_persalinus_P006597_unrelaxed_rank_001_alphafold2_ptm_model_3_seed_000	0.251	661	492	0	8	668	140	797	8.492e-37	1442	Eukaryota;Diaphoretickes;TSAR;Sar;AS clade;Alveolata;Ciliophora	Pseudocohnilembus	persalinus
FACR1_human	EP00347_Sterkiella_histriomuscorum_P008921_unrelaxed_rank_001_alphafold2_ptm_model_3_seed_000	0.31	466	308	0	3	449	2	467	1.417e-43	1602	Eukaryota;Diaphoretickes;TSAR;Sar;AS clade;Alveolata;Ciliophora	Sterkiella	histriomuscorum
GNPAT_human	EP00347_Sterkiella_histriomuscorum_P008921_unrelaxed_rank_001_alphafold2_ptm_model_3_seed_000	0.24	660	492	0	31	678	471	1130	1.714e-38	1542	Eukaryota;Diaphoretickes;TSAR;Sar;AS clade;Alveolata;Ciliophora	Sterkiella	histriomuscorum
FACR1_human	EP00348_Stylonychia_lemnae_P002819_unrelaxed_rank_001_alphafold2_ptm_model_3_seed_000	0.312	458	307	0	3	449	2	459	5.608e-43	1629	Eukaryota;Diaphoretickes;TSAR;Sar;AS clade;Alveolata;Ciliophora	Stylonychia	lemnae
GNPAT_human	EP00348_Stylonychia_lemnae_P002819_unrelaxed_rank_001_alphafold2_ptm_model_3_seed_000	0.229	654	494	0	31	672	463	1116	1.2069999999999999e-37	1495	Eukaryota;Diaphoretickes;TSAR;Sar;AS clade;Alveolata;Ciliophora	Stylonychia	lemnae
FACR1_human	EP00348_Stylonychia_lemnae_P016718_unrelaxed_rank_001_alphafold2_ptm_model_3_seed_000	0.319	460	303	0	4	449	2	461	1.088e-43	1628	Eukaryota;Diaphoretickes;TSAR;Sar;AS clade;Alveolata;Ciliophora	Stylonychia	lemnae
GNPAT_human	EP00348_Stylonychia_lemnae_P016718_unrelaxed_rank_001_alphafold2_ptm_model_3_seed_000	0.229	649	481	0	47	671	483	1131	2.253e-36	1443	Eukaryota;Diaphoretickes;TSAR;Sar;AS clade;Alveolata;Ciliophora	Stylonychia	lemnae
FACR1_human	EP00348_Stylonychia_lemnae_P017544_unrelaxed_rank_001_alphafold2_ptm_model_4_seed_000	0.251	442	306	0	8	449	3	411	9.122e-28	913	Eukaryota;Diaphoretickes;TSAR;Sar;AS clade;Alveolata;Ciliophora	Stylonychia	lemnae
GNPAT_human	EP00348_Stylonychia_lemnae_P017544_unrelaxed_rank_001_alphafold2_ptm_model_4_seed_000	0.206	656	507	0	39	678	430	1085	1.28e-33	1328	Eukaryota;Diaphoretickes;TSAR;Sar;AS clade;Alveolata;Ciliophora	Stylonychia	lemnae
FACR1_human	EP00667_Euglena_gracilis_P002159_unrelaxed_rank_001_alphafold2_ptm_model_5_seed_000	0.131	431	356	0	26	456	2	412	6.486e-06	108	Eukaryota;Discoba;Euglenozoa;Euglenida	Euglena	gracilis
GNPAT_human	EP00667_Euglena_gracilis_P002159_unrelaxed_rank_001_alphafold2_ptm_model_5_seed_000	0.275	537	366	0	42	547	440	976	2.884e-29	1105	Eukaryota;Discoba;Euglenozoa;Euglenida	Euglena	gracilis
FACR1_human	EP00671_Bodo_saltans_P004377_unrelaxed_rank_001_alphafold2_ptm_model_5_seed_000	0.137	509	384	0	2	447	3	511	3.445e-08	166	Eukaryota;Discoba;Euglenozoa;Kinetoplastea	Bodo	saltans
GNPAT_human	EP00671_Bodo_saltans_P004377_unrelaxed_rank_001_alphafold2_ptm_model_5_seed_000	0.202	787	512	0	38	679	541	1327	3.084e-35	1348	Eukaryota;Discoba;Euglenozoa;Kinetoplastea	Bodo	saltans
FACR1_human	EP00673_Leishmania_infantum_P005365_unrelaxed_rank_001_alphafold2_ptm_model_3_seed_000	0.098	567	399	0	2	444	8	574	8.686e-07	127	Eukaryota;Discoba;Euglenozoa;Kinetoplastea	Leishmania	infantum
GNPAT_human	EP00673_Leishmania_infantum_P005365_unrelaxed_rank_001_alphafold2_ptm_model_3_seed_000	0.217	789	530	0	1	678	616	1404	1.664e-34	1321	Eukaryota;Discoba;Euglenozoa;Kinetoplastea	Leishmania	infantum
FACR1_human	EP00674_Leishmania_major_P005407_unrelaxed_rank_001_alphafold2_ptm_model_3_seed_000	0.094	579	415	0	2	460	8	586	1.639e-06	124	Eukaryota;Discoba;Euglenozoa;Kinetoplastea	Leishmania	major
GNPAT_human	EP00674_Leishmania_major_P005407_unrelaxed_rank_001_alphafold2_ptm_model_3_seed_000	0.222	791	527	0	1	678	619	1409	3.37e-35	1328	Eukaryota;Discoba;Euglenozoa;Kinetoplastea	Leishmania	major
FACR1_human	EP00676_Leptomonas_seymouri_P004051_unrelaxed_rank_001_alphafold2_ptm_model_5_seed_000	0.114	572	392	0	1	444	1	572	1.555e-06	119	Eukaryota;Discoba;Euglenozoa;Kinetoplastea	Leptomonas	seymouri
GNPAT_human	EP00676_Leptomonas_seymouri_P004051_unrelaxed_rank_001_alphafold2_ptm_model_5_seed_000	0.21	788	499	0	42	674	651	1438	4.4140000000000005e-34	1292	Eukaryota;Discoba;Euglenozoa;Kinetoplastea	Leptomonas	seymouri
FACR1_human	EP00677_Phytomonas_sp_EM1_P001041_unrelaxed_rank_001_alphafold2_ptm_model_3_seed_000	0.139	403	272	0	147	463	42	444	6.667e-07	123	Eukaryota;Discoba;Euglenozoa;Kinetoplastea	Phytomonas
GNPAT_human	EP00677_Phytomonas_sp_EM1_P001041_unrelaxed_rank_001_alphafold2_ptm_model_3_seed_000	0.201	750	511	0	40	679	469	1218	1.338e-33	1243	Eukaryota;Discoba;Euglenozoa;Kinetoplastea	Phytomonas
FACR1_human	EP00678_Phytomonas_sp_Hart1_P000713_unrelaxed_rank_001_alphafold2_ptm_model_5_seed_000	0.113	551	404	0	7	463	3	553	1.018e-06	117	Eukaryota;Discoba;Euglenozoa;Kinetoplastea	Phytomonas
GNPAT_human	EP00678_Phytomonas_sp_Hart1_P000713_unrelaxed_rank_001_alphafold2_ptm_model_5_seed_000	0.214	740	499	0	40	675	578	1317	1.5279999999999999e-33	1248	Eukaryota;Discoba;Euglenozoa;Kinetoplastea	Phytomonas
GNPAT_human	EP00679_Angomonas_deanei_P005855_unrelaxed_rank_001_alphafold2_ptm_model_3_seed_000	0.232	726	489	0	40	677	274	999	3.8779999999999996e-33	1224	Eukaryota;Discoba;Euglenozoa;Kinetoplastea	Angomonas	deanei
FACR1_human	EP00681_Trypanosoma_brucei_P001659_unrelaxed_rank_001_alphafold2_ptm_model_3_seed_000	0.1	463	400	0	8	452	16	478	8.015e-06	125	Eukaryota;Discoba;Euglenozoa;Kinetoplastea	Trypanosoma	brucei
GNPAT_human	EP00681_Trypanosoma_brucei_P001659_unrelaxed_rank_001_alphafold2_ptm_model_3_seed_000	0.222	693	485	0	45	668	513	1205	5.232e-36	1402	Eukaryota;Discoba;Euglenozoa;Kinetoplastea	Trypanosoma	brucei
FACR1_human	EP00682_Trypanosoma_cruzi_P009990_unrelaxed_rank_001_alphafold2_ptm_model_3_seed_000	0.104	454	398	0	4	448	9	462	1.196e-08	176	Eukaryota;Discoba;Euglenozoa;Kinetoplastea	Trypanosoma	cruzi
GNPAT_human	EP00682_Trypanosoma_cruzi_P009990_unrelaxed_rank_001_alphafold2_ptm_model_3_seed_000	0.249	679	472	0	39	668	490	1168	4.597e-35	1361	Eukaryota;Discoba;Euglenozoa;Kinetoplastea	Trypanosoma	cruzi
FACR1_human	EP00682_Trypanosoma_cruzi_P018482_unrelaxed_rank_001_alphafold2_ptm_model_3_seed_000	0.104	454	398	0	4	448	9	462	9.178e-09	187	Eukaryota;Discoba;Euglenozoa;Kinetoplastea	Trypanosoma	cruzi
GNPAT_human	EP00682_Trypanosoma_cruzi_P018482_unrelaxed_rank_001_alphafold2_ptm_model_3_seed_000	0.238	692	485	0	39	675	490	1181	1.163e-35	1410	Eukaryota;Discoba;Euglenozoa;Kinetoplastea	Trypanosoma	cruzi
FACR1_human	EP00683_Trypanosoma_rangeli_P005254_unrelaxed_rank_001_alphafold2_ptm_model_3_seed_000	0.121	443	384	0	7	444	13	455	4.854e-07	145	Eukaryota;Discoba;Euglenozoa;Kinetoplastea	Trypanosoma	rangeli
GNPAT_human	EP00683_Trypanosoma_rangeli_P005254_unrelaxed_rank_001_alphafold2_ptm_model_3_seed_000	0.235	684	484	0	40	673	492	1175	7.799000000000001e-36	1398	Eukaryota;Discoba;Euglenozoa;Kinetoplastea	Trypanosoma	rangeli
FACR1_human	EP00686_Naegleria_gruberi_P014679_unrelaxed_rank_001_alphafold2_ptm_model_4_seed_000	0.09	288	249	0	175	449	135	422	4.946	5	Eukaryota;Discoba;Heterolobosea	Naegleria	gruberi
GNPAT_human	EP00686_Naegleria_gruberi_P014679_unrelaxed_rank_001_alphafold2_ptm_model_4_seed_000	0.218	686	525	0	2	673	51	736	4.597e-35	1300	Eukaryota;Discoba;Heterolobosea	Naegleria	gruberi
FACR1_human	EP00686_Naegleria_gruberi_P015591_unrelaxed_rank_001_alphafold2_ptm_model_5_seed_000	0.29	476	315	0	5	448	2	477	6.207e-39	1427	Eukaryota;Discoba;Heterolobosea	Naegleria	gruberi
GNPAT_human	EP00686_Naegleria_gruberi_P015591_unrelaxed_rank_001_alphafold2_ptm_model_5_seed_000	0.268	671	477	0	22	674	474	1144	3.591e-42	1720	Eukaryota;Discoba;Heterolobosea	Naegleria	gruberi
FACR1_human	EP00810_Oxytricha_trifallax_P018652_unrelaxed_rank_001_alphafold2_ptm_model_3_seed_000	0.31	466	308	0	3	449	2	467	1.417e-43	1602	Eukaryota;Diaphoretickes;TSAR;Sar;AS clade;Alveolata;Ciliophora	Oxytricha	trifallax
GNPAT_human	EP00810_Oxytricha_trifallax_P018652_unrelaxed_rank_001_alphafold2_ptm_model_3_seed_000	0.24	660	492	0	31	678	471	1130	1.714e-38	1542	Eukaryota;Diaphoretickes;TSAR;Sar;AS clade;Alveolata;Ciliophora	Oxytricha	trifallax
FACR1_human	EP01080_Neovahlkampfia_damariscottae_P012923_unrelaxed_rank_001_alphafold2_ptm_model_3_seed_000	0.319	469	305	0	1	449	1	469	1.846e-43	1590	Eukaryota;Discoba;Heterolobosea	Neovahlkampfia	damariscottae
GNPAT_human	EP01080_Neovahlkampfia_damariscottae_P012923_unrelaxed_rank_001_alphafold2_ptm_model_3_seed_000	0.282	665	454	0	36	668	478	1142	1.552e-41	1696	Eukaryota;Discoba;Heterolobosea	Neovahlkampfia	damariscottae
