## Supplementary Table S6 for "Origin of Eukaryotic Plasmalogen Biosynthesis by Horizontal Gene Transfer from Myxobacteria"

### Sheet: Fungi
Organism	Strain	Nº chromosomes/scaffolds (assembly level)	Average GC percent (genome size)	PEDS1			AGPS			FARAT			LOCATION OF GENES
				Accession (locus tag)	GC percent	Introns	Accession (locus tag)	GC percent	Introns	Accession (locus tag)	GC percent	Introns
Trichoderma semiorbis	FJ059	7 chromosomes (complete genome)	46.5 % (42 Mb)	KAH0527355.1 ( TsFJ059_002365)	51.7%	1	KAH0527354.1 (TsFJ059_002364)	49.9 %	0	KAH0527357.1 (TsFJ059_002367) (FAR part missing in annotated GNPAT, but there is a FAR ORF in-frame immediately upstream)	0.55	0	All three genes closeby in chromosome III
Trichoderma simmonsii	GH-Sj1	7 chromosomes (complete genome)	48% (40.1 Mb)	QYS99626.1 (H0G86_006745)	50.1%	1	QYS99627.1 (H0G86_006746)	50.2%	0	QYS99623.1 (H0G86_006742)	48.3%	1	All three genes closeby in chromosome III
Trichoderma citrinoviride	TUCIM 6016	533 scaffolds (scaffold)	52.5% (33.2 Mb)	XP_024745595.1 (BBK36DRAFT_23835)	56.2%	4	XP_024745596.1 (BBK36DRAFT_8651)	0.53	0	XP_024745592.1 ( BBK36DRAFT_1129973) + XP_024745591.1 (BBK36DRAFT_8647) (FAR and GNPAT are annotated as two separate proteins, but FAR has no STOP codon. Translation continues in-frame into GNPAT to generate a FARAT protein)	51.6%	0	All three genes closeby in scaffold 18
Trichoderma breve	T069	6 chromosomes (complete genome)	49% (38.6 Mb)	XP_056028917.1 (T069G_04849) (PEDS1 is shorter (236 aa) and lacks some crucial His at the C-terminus because an intron that is not an intron is considered, as annotated. If corrected, a PEDS1 (261 aa) with all the His is obtained.	51.8%	2	XP_056028916.1 (T069G_04848)	50.3%	0	XP_056028920.1 (T069G_04852)	49.5%	0	All three genes closeby in chromosome III
Trichoderma lentiforme	CFAM-422	47 scaffolds (scaffold)	49.5% (38.3 Mb)	KAF3074087.1 (CFAM422_003583)	51.8%	1	KAF3074503.1 (CFAM422_003582)	51.2%	0	KAF3074499.1 (CFAM422_003586)			All three genes closeby in scaffold 4
Trichoderma guizhouense	NJAU 4742	63 scaffolds (scaffold)	49.5% (38.3 Mb)	OPB46202.1 (A0O28_0063230)	0.519	1	OPB46203.1 (A0O28_0063240)	50.4%	0	OPB46200.1 (A0O28_0063210)	49.3%	0	All three genes closeby in scaffold 8
Trichoderma aggressivum f. europaeum	CBS 100526	295 scaffolds (scaffold)	38.9% (49 Mb)	XP_062757547.1 (Triagg1_3558)	51.4%	1	XP_062757546.1 (Triagg1_3557)	50.8%	0	XP_062757550.1 (Triagg1_3561)	50.3%	0	All three genes closeby in scaffold 10
Trichoderma harzianum taxid 5544	CBS 354.33	124 scaffolds (scaffold)	49.5% (38.4 Mb)	KAK4060977.1 (Trihar35433_9902)	51.5%	0	KAK4060978.1 (Trihar35433_9903)	50.3%	0	KAK4060974.1 (Trihar35433_9899)	49.1%	0	All three genes closeby in scaffold 16
Trichoderma harzianum taxid 5544	Tr1	498 scaffolds (scaffold)	49.5% (38.8 Mb)	PNP52479.1 (THARTR1_06947)	0.51	1	PNP52478.1 (THARTR1_06946)	51.1%	0	FARAT is not annotated, but there is a FARAT ORF (manual curation)	49.1%	0	All three genes closeby in scaffold 115
Trichoderma harzianum taxid 5544	T6776	1,572 scaffolds (scaffold)	48.5% (39.7 Mb)	KKP00237.1 (THAR02_07650)	52.3%	1	KKP00238.1 (THAR02_07651)	51.1%	0	KKP00234.1 (THAR02_07647)	50.3%	1	All three genes closeby in scaffold 266
Thozetella sp.	PMI_491	194 scaffolds (scaffold)	53.5% (72.9 Mb)	KAH8900397.1 (GQ53DRAFT_127929)	55.3%	1	KAH8891761.1 (GQ53DRAFT_746257). As annotated, it is only 298 aa, but translating region upstream in-frame, a complete AGPS (608 aa) is obtained.	59.7%	0	KAH8901473.1 (GQ53DRAFT_814930) (FARAT1); KAH8900394.1 (GQ53DRAFT_801048)(FARAT2)	52,9%, 54.2%	0, 0	PEDS1 in scaffold 2. AGPS in scaffold 21 (N-terminal part translated by manual curation). Two FARATs (KAH8901473.1/FARAT1 in scaffold 1; KAH8900394.1/FARAT2 in scaffold 2 next to PEDS1)
Mollisia scopiformis (=Phialocephala scopiformis)	CBS 120377	71 scaffolds (scaffold)	45.5% (48.7 Mb)	XP_018071845.1 (LY89DRAFT_684526)	49.3%	0							PEDS1 in scaffold 11. No clear AGPS or FARAT
Oculimacula yallundae	CBS 494.80	59 scaffolds (scaffold)	47.5% (48.9 Mb)	KAL2060050.1 (VTL71DRAFT_9872)	47.8%	0							PEDS1 in scaffold 24. No clear AGPS or FARAT
