## Supplementary Table S7 for "Origin of Eukaryotic Plasmalogen Biosynthesis by Horizontal Gene Transfer from Myxobacteria"

### Sheet: PEDS1 homologs tested
Table S1.Representative CarF/PEDS1 homologs used in complementation analyses (species, NCBI accession numbers and comparison with Myxococcus xanthus CarF sequence)
Species	NCBI	Size	Identity (coverage)	Similarity
	Accession code			(coverage)
Capsaspora owczarzaki ATCC 30864	XP_004348333.1	309	46% (108/234)	62% (147/234)
Chromosphaera perkinsii	-	318	41% (107/263)	56% (148/263)
Pigoraptor chileana	-	279	47% (110/234)	63% (148/234)
Dictyostelium discoideum AX4	XP_646227.1	354	42% (100/239)	58% (140/239)
Stygamoeba regulata	-	289	43% (111/259)	55% (144/259)
Trypanosoma cruzi strain CL Brener	-	269	38% (100/262)	49% (130/262)
Leishmania major strain Friedlin	XP_001682977.1		34% (88/256)	50% (130/256)
Trichoderma harzianum	PNP52479.1	261	45 (85/190)	60 (115/190)
Trichoderma aggressivum f. europaeum	XP_062757547.1	261	48 (86/179)	61 (110/179)
Thozetella spp.	KAH8900397.1	263	48 (87/183)	62 (114/183)
Mollisia scopiformis	XP_018071845.1	276	41 (78/188)	55 (104/188)

### Sheet: Plasmids
Table S2. Plasmids used in this study
Plasmid	Description*	Source
pMR3679	Express gene from Pvan (vanillate-inducible) promoter with 1.38 kb DNA fragment for integration at a heterologous site in Myxococcus xanthus genome. KanR (resistance to kanamycin)	Iniesta et al., 2012
pMR5268	pMR3679 derivative to express Pvan::flag-CocarF. KanR	This work
pMR5577	pMR3679 derivative to express Pvan::flag-SrcarF. KanR	This work
pMR5578	pMR3679 derivative to express Pvan::flag-PccarF. KanR	This work
pMR5579	pMR3679 derivative to express Pvan::flag-CpcarF. KanR	This work
pMR5580	pMR3679 derivative to express Pvan::flag-DdcarF. KanR	This work
pMR5581	pMR3679 derivative to express Pvan::flag-TccarF. KanR	This work
pMR5582	pMR3679 derivative to express Pvan::flag-LmcarF. KanR	This work
pMR5938	pMR3679 derivative to express Pvan::flag-ThcarF. KanR	This work
pMR5939	pMR3679 derivative to express Pvan::flag-TagcarF. KanR	This work
pMR5940	pMR3679 derivative to express Pvan::flag-ThozcarF. KanR	This work
pMR5941	pMR3679 derivative to express Pvan::flag-MscarF. KanR	This work

### Sheet:  Strains
Table S2. Strains used in this study
Strain	Description*	Source
Escherichia coli
DH5⍺	F– φ80lacZΔM15 Δ(lacZYA-argF)U169 recA1 endA1 hsdR17(rK–,mK+) phoA supE44 λ–thi-1 gyrA96 relA1	Novagen
Myxococcus xanthus
MR992	﻿∆carF	M. Fontes, L. Galbis-Martínez, F. J. Murillo, 2003
MR3128	∆carF Pvan::flag-MxcarF. KanR	Gallego-García et al., 2019
MR3711	∆carF Pvan::flag-CocarF. KanR	This work
MR4043	∆carF Pvan::flag-DdcarF. KanR	This work
MR4044	∆carF Pvan::flag-CpcarF. KanR	This work
MR4045	∆carF Pvan::flag-PccarF. KanR	This work
MR4046	∆carF Pvan::flag-SrcarF. KanR	This work
MR4047	∆carF Pvan::flag-TccarF. KanR	This work
MR4048	∆carF Pvan::flag-LmcarF. KanR	This work
MR4337	∆carF Pvan::flag-ThcarF. KanR	This work
MR4338	∆carF Pvan::flag-TagcarF. KanR	This work
MR4339	∆carF Pvan::flag-ThozcarF. KanR	This work
MR4340	∆carF Pvan::flag-MscarF. KanR	This work
	*CarF homologs are abbreviated with two-letter prefixes indicating the species name, as follows. Mx: Myxococcus xanthus; Co: Capsaspora owczarzakii; Dd: Dictyostelium discoideum; Cp: Chromosphaera perkinsii; Pc: Pigoraptor chileana; Sr: Stygamoeba regulata; Tc: Trypanosoma cruzi; Lm: Leishmania major; Th: Trichoderma harzianum; Tag: Trichoderma aggressivum; Thoz: Thozetella sp.; Ms: Mollisia scop…
